# Milpa polyculture enhances productivity through crop complementarity and potential carry over effects

**DOI:** 10.64898/2026.08.17.745153

**Authors:** Carlos Bustos-Segura, Patrick Grof-Tisza, Camilo Rivera, Karlijn de Groot, Raúl González-Salas, Ted CJ Turlings, Betty Benrey

## Abstract

Polycultures have long been practiced in traditional agriculture, yet their ecology-based benefits have remained underexplored. Here, under realistic conditions, we experimentally evaluated the productivity and ecological interactions in cultivated milpa, a traditional Mesoamerican polyculture of maize, squash and beans, using a substitutive design in which total plant density was held constant while varying species composition. Specifically, we asked whether productivity gains arose through complementary or selection effects, and whether these gains were associated with changes in arthropod communities and herbivory. We additionally evaluated whether prior cultivation influenced maize performance in the following season. Milpa plots produced significantly higher total yields, more than 2.6 times those of monocultures, despite poor bean performance. In particular, squash and maize equivalent yields increased approximately threefold. We found that these improvements were mainly explained by complementary effects rather than selection effects. Arthropod communities responded in species-specific ways to crop diversity, with predator abundance tracking herbivore presence. However, no consistent patterns emerged between herbivore load, predator abundance and plant damage, suggesting that belowground plant interactions may play a more important role than top-down herbivore control in explaining complementarity effects. In the following season, maize yield increased by ∼30% in plots previously planted with squash or beans, with milpa plots showing intermediate responses. These findings demonstrate that milpa can substantially enhance productivity while generating benefits that extend into the advantages and soil into the following growing season. Overall, our results suggest that complementarity among crops is the primary driver of productivity in milpa under low-input conditions.
