## Supplementary material for "Milpa polyculture enhances productivity through crop complementarity and potential carry over effects": Table S

### Sheet: Table S1
	Herbivore abundance	Predator abundance	Herbivore diversity (H')	Predator diversity (H')
Factor	Chi square	Chi square	Chi square	Chi square	Df
Plant Diversity	0.3504	0.0283	0.0004	1.3127	1
Time	1.1993	12.1409	4.6369	1.2164	1
Crop	203.718	44.064	23.356	4.925	2
Plot position	4.1473	0.0434	3.9383	1.2038	1
Block	153.571	9.134	118.92	13.0432	3
Plant Diversity x Time	0.1763	3.8693	0.0465	0.9401	1
Plant Diversity x Crop	41.3602	5.4525	21.8919	1.9877	2
Time x Crop	144.75	6.2756	72.933	3.2025	2
Plant Diversity x Time x Crop	37.2882	7.1301	15.2373	0.1613	2

### Sheet: Table S2
	Statistics	Plant diversity	Time	Block	Plant diversity x Time
Maize height (G)	Chisq	0.2335	886.51	10.0725	0.2901
Squash branch length (G)	Chisq	0.4958	1561.77	5.3175	1.0652
Bean height (G)	Chisq	0.7123	338.767	21.2275	0.4711
Maize leaf number (Po)	Chisq	0.1301	157.77	10.3197	0.0273
Squash leaf number (NB)	Chisq	0.0428	1485.39	74.4938	0.1338
Beans leaf number (P)	Chisq	18.713	427.619	23.555	17.799
Maize damage (G)	Chisq	0.8623	186.353	52.3316	0.477
Squash damage (G)	Chisq	0.103	0.2256	23.6326	0.7413
Beans damage (G)	Chisq	4.9908	2.1139	17.7056	1.7066
	Df	1	1	3	1

### Sheet: Table S3
	Statistics	Cropping system	Block	Residuals Df
Squash yield	F value	20.4252	9.1212	35
Maize yield	F value	26.118	1.208	35
Beans yield	F value	38.7819	6.5767	35
Total yield	F value	44.7996	5.9615	37
	Df	1	3

### Sheet: Table S4
	Statistics	Previous cropping treatment	Block	Time	Previous crop x Time	Number of plants per plot	Residuals Df
Height	Chisq	3.9166	9.8528	6821.2	28.6699
Number of cobs	F value	7.5337	0.9544			104.21	64
Yield mass	F value	2.168	1.3603			9.09	64
	Df	3	3	2	6	1
